# Benchmarking Oxford Nanopore read assemblers for high-quality molluscan genomes

**DOI:** 10.1101/2020.12.31.424979

**Authors:** Jin Sun, Runsheng Li, Chong Chen, Julia D. Sigwart, Kevin M. Kocot

**Affiliations:** Institute of Evolution & Marine Biodiversity, Ocean University of China, Qingdao 266003, China; Department of Infectious Diseases and Public Health, Jockey Club College of Veterinary Medicine and Life Sciences, City University of Hong Kong, Kowloon, Hong Kong, China; X-STAR, Japan Agency for Marine-Earth Science and Technology (JAMSTEC), 2-15 Natsushima-cho, Yokosuka, Kanagawa Prefecture 237-0061, Japan; Senckenberg Museum, Frankfurt, Germany; Queen’s University Belfast, Marine Laboratory, Portaferry, N Ireland; Department of Biological Sciences and Alabama Museum of Natural History, University of Alabama, Tuscaloosa, Alabama, 35487, USA

**Keywords:** Molluscan genomes, assembly, Oxford Nanopore Technology, scaly-foot snail, Mytilus, phylogeny

## Abstract

Choosing the optimum assembly approach is essential to achieving a high-quality genome assembly suitable for comparative and evolutionary genomic investigations. Significant recent progress in long-read sequencing technologies such as PacBio and Oxford Nanopore Technologies (ONT) also brought about a large variety of assemblers. Although these have been extensively tested on model species such as *Homo sapiens* and *Drosophila melanogaster*, such benchmarking has not been done in Mollusca which lacks widely adopted model species. Molluscan genomes are notoriously rich in repeats and are often highly heterozygous, making their assembly challenging. Here, we benchmarked 10 assemblers based on ONT raw reads from two published molluscan genomes of differing properties, the gastropod *Chrysomallon squamiferum* (356.6Mb, 1.59% heterozygosity) and the bivalve *Mytilus coruscus* (1593Mb, 1.94% heterozygosity). By optimising the assembly pipeline, we greatly improved both genomes from previously published versions. Our results suggested that 40-50X of ONT reads are sufficient for high-quality genomes, with Flye being the recommended assembler for compact and less heterozygous genomes exemplified by *C. squamiferum*, while NextDenovo excelled for more repetitive and heterozygous molluscan genomes exemplified by *M. coruscus*. A phylogenomic analysis utilising the two updated genomes with other 32 published high-quality lophotrochozoan genomes resulted in maximum support across all nodes, and we show that improved genome quality also leads to more complete matrices for phylogenomic inferences. Our benchmarking will ensure the efficiency in future assemblies for molluscs and perhaps also other marine phyla with few genomes available.
