## Supplementary Table S1-S4 for "Benchmarking Oxford Nanopore read assemblers for high-quality molluscan genomes"

### Sheet: Table S1
Supplementary Table S1. List of currently available lophotrochozoan genomes and their completeness. Genomes with a BUSCO score of the predicted gene models over 90% are highlighted in yellow, and genomes with a BUSCO score over 80% are highlighted in orange. Genomes published without annotated gene models were excluded.
Clade	Taxon	Length (Mb)	No. of Scaffolds	N50 (Mb)	Longest scaffold (Mb)	BUSCOgeno(c)	BUSCOtrans(c)	Citation	Source
Cephalopoda	Euprymna scolopes	5710	59146	3.54955	29.7	77.5	87.9	Belcaid et al. 2019	NCBI PRJNA470951
Cephalopoda	Octopus bimaculoides	2338	151674	0.485615	4.1	89.2	92.8	Albertin et al. 2015	NCBI PRJNA305125
Cephalopoda	Octopus vulgaris	1349	77681	0.266152	3	72.4	none	Zarrella et al 2019	NCBI PRJNA492973
Bivalvia	Archivesica marissinica	1525	4006	73.33	108.68	88.2	81.5	Ip et al., 2020	https://figshare.com/s/b2dee825bb94d10d4989
Bivalvia	Argopecten pupuratus	708	89727	1.05619	11.13	90.4	90.9	Li et al 2018	http://gigadb.org/dataset/view/id/100419
Bivalvia	Bathymodiolus platifrons	1658	65664	0.345903	2.79	93.2	86.6	Sun et al. 2017	NCBI PRJNA328542
Bivalvia	Azumapecten farreri	910	388151	0.669	6.57	94.1	none	Li et al 2017	NCBI PRJNA185465
Bivalvia	Crassostrea gigas	558	7658	0.402213	1.96	94.8	83.4	Zhang et al. 2012	NCBI PRJNA276446
Bivalvia	Crassostrea virginica	685	11	75.944	104.16	94.6	98.4	Gomez-Chiarri et al 2015	NCBI PRJNA379157
Bivalvia	Cyclina sinensis	903	187	46.5	71.3	0.943	93.4	Wei et al. 2020	NCBI PRJNA612143
Bivalvia	Dreissena polymorpha	1798	144	107.567	190.5	92.7	none	Penarrubia er al 2015	https://zebra_mussel.s3.msi.umn.edu/Dpolyporpha_Assembly.V2.Final_wMito.fasta.gz
Bivalvia	Dreissena rostriformis	1241	18504	0.13141	1.15	86.4	81	Calcino et al 2019	https://phaidra.univie.ac.at/view/o:980132
Bivalvia	Mizuhopecten yessoensis	988	82659	0.827226	7.5	94	98.7	Wang et al. 2017	NCBI PRJNA390633
Bivalvia	Modiolus philippinarum	2630	74575	0.100386	0.715	88.9	73.5	Sun et al. 2017	NCBI PRJNA328544
Bivalvia	Mytilus galloprovincialis	1399	1002334	0.003239	0.06	15.9	4.2	Murgarella et al 2016	NCBI PRJNA262617
Bivalvia	Mytilus coruscus	1932	1591	2.7	12.4	95.8	92.3	Current Study; Li et al., 2020	NCBI PRJEB33342
Bivalvia	Pinctada fucata	815	29306	0.167048	1.26	91.7	79.4	Takeuchi et al. 2016	http://marinegenomics.oist.jp/pinctada_fucata
Bivalvia	Pinctada imbricata	991	5039	59.0325	104.6	87.2	none	Du et al 2017	NCBI PRJNA283019
Bivalvia	Ruditapes philippinarum	1123	26963	46.3	59.1	0.945	86.5	Yan et al. 2019	NCBI PRJNA479743
Bivalvia	Anadara broughtonii	884	1026	44.99	55.6	91.72	90.6	Bai et al. 2019	NCBI PRJNA521075
Bivalvia	Venustaconcha ellipsiformis	1590	371427	0.006657	0.31	64.8	none	Renault et al 2018	NCBI PRJNA433387
Bivalvia	Saccostrea glomerata	784	10107	0.804	7.15	93.3	91.5	Powel et al 2018	NCBI PRJNA414259; http://soft.bioinfo-minzhao.org/srog/#
Bivalvia	Lutraria rhynchaena	544	622	2.14	13.02	95.8	none	Thai et al 2019	NCBI PRJNA548223
Gastropoda	Aplysia californica	927	4332	0.917541	0.61	92.3	98.6	Broad Institute	NCBI PRJNA13635
Gastropoda	Biomphalaria glabrata	916	331401	0.055717	2.18	88.3	92.3	Adema et al. 2017	NCBI PRJNA290623
Gastropoda	Conus tribblei	2160	1126156	0.002681	0.08	37.2	none	Barghi et al 2016	NCBI PRJNA285711
Gastropoda	Cumia reticulata	44	144469	0.001545	0.016	67	none	Modica et al 2015	NCBI PRJEB9058
Gastropoda	Elysia chlorotica	557	9989	0.441954	2.35	92.8	96.9	Cai et al 2019	NCBI PRJNA484060
Gastropoda	Haliotis discus hannai	1865	80032	0.200099	2.21	90.6	33.6	Nam et al. 2017	NCBI PRJNA317403
Gastropoda	Haliotis rubra	1378	2854	1.22783	11.18	94.1	none	Kijas et al 2019	NCBI PRJNA489521
Gastropoda	Haliotis rufescens	1498	8371	1.89587	13.19	94.5	none	Masonbrink et al 2019	https://abalone.dbgenome.org/downloads
Gastropoda	Lottia gigantea	360	4475	1.87006	9.39	95.7	96.5	Simakov et al. 2012	NCBI PRJNA259762
Gastropoda	Lymnaea stagnalis	411	85244	0.010026	0.095	62	none	Davison et al 2017	NCBI PRJEB11470
Gastropoda	Patella vulgata	28	29489	0.000986	0.015	60.3	none	Kenny et al 2015	https://ora.ox.ac.uk/objects/uuid:6471e7d4-dd34-4eb3-883f-a5c438f11731
Gastropoda	Pomacea caniliculata	440	24	31.5313	45.4	95.7	98.7	Liu et al. 2018	NCBI PRJNA523959
Gastropoda	Radix auricularia	910	4823	0.57873	2.97	92.7	87.2	Schell et al. 2017	NCBI PRJNA350764
Gastropoda	Chrysomallon squamiferum	444	22	30.2	49.22	96.6	87.5	Sun et al. 2020	NCBI PRJNA523462
Gastropoda	Chrysomallon squamiferum	409	507	29.7	48.4	97.3	94.1	Current Study
Gastropoda	Achatina fulica	1856	921	59.59	116.56	91.5	95.5	Guo et al 2019	http://dx.doi.org/10.5524/100647
Gastropoda	Lanistes nyassanus	510	9826	0.32	1.78	95.1	94.6	Sun et al 2019	NCBI PRJNA523095
Gastropoda	Marisa cornuarietis	535	665	4.36	24.07	96.6	95.1	Sun et al 2019	NCBI PRJNA445755
Gastropoda	Pomacea maculata	432	3908	0.38	2.52	96.2	95.7	Sun et al 2019	NCBI PRJNA523958
Brachiopoda	Lingula anatina	406	2677	0.46009	2.17	94.5	97.5	Luo et al. 2018	NCBI PRJNA293030
Nemertea	Notospermus geniculatus	859	11108	0.239235	1.58	95.6	94.5	Luo et al. 2018	NCBI PRJNA393252
Phoronida	Phoronis australis	498	3984	0.655058	4.87	96.3	97.2	Luo et al. 2018	NCBI PRJNA393252
Annelida	Capitella telata	334	21042	0.187566	1.62	96.5	97.2	Simakov et al. 2012	NCBI PRJNA175705
Annelida	Helobdella robusta	235	1993	3.06019	13.6	89.6	92	Simakov et al. 2012	NCBI PFJNA259764
Annelida	Lamellibrachia luymesi	688	11871	0.373	2.12	95.8	-	Li et al. 2019	NCBI PRJNA516467
Reference:
Adema, C. M., Hillier, L. W., Jones, C. S., Loker, E. S., Knight, M., Minx, P., Oliveira, G., Raghavan, N., Shedlock, A., do Amaral, L. R., et al. 2017 Whole genome analysis of a schistosomiasis-transmitting freshwater snail. Nature Communications. 8, 15451. (10.1038/ncomms15451)
Albertin, C. B., Simakov, O., Mitros, T., Wang, Z. Y., Pungor, J. R., Edsinger-Gonzales, E., Brenner, S., Ragsdale, C. W., Rokhsar, D. S. 2015 The octopus genome and the evolution of cephalopod neural and morphological novelties. Nature. 524, 220-224. (10.1038/nature14668
Bai, C.-M., Xin, L.-S., Rosani, U., Wu, B., Wang, Q.-C., Duan, X.-K., Liu, Z.-H., Wang, C.-M. 2019 Chromosomal-level assembly of the blood clam, Scapharca (Anadara) broughtonii, using long sequence reads and Hi-C. GigaScience. 8, (10.1093/gigascience/giz067)
Barghi, N., Concepcion, G. P., Olivera, B. M., Lluisma, A. O. 2016 Characterization of the complete mitochondrial genome of Conus tribblei Walls, 1977. Mitochondrial DNA Part A. 27, 4451-4452. (10.3109/19401736.2015.1089566)
Belcaid, M., Casaburi, G., McAnulty, S. J., Schmidbaur, H., Suria, A. M., Moriano-Gutierrez, S., Pankey, M. S., Oakley, T. H., Kremer, N., Koch, E. J., et al. 2019 Symbiotic organs shaped by distinct modes of genome evolution in cephalopods. Proc. Natl. Acad. Sci., 201817322. (10.1073/pnas.1817322116)
Cai, H., Li, Q., Fang, X., Li, J., Curtis, N. E., Altenburger, A., Shibata, T., Feng, M., Maeda, T., Schwartz, J. A., et al. 2019 A draft genome assembly of the solar-powered sea slug Elysia chlorotica. Scientific Data. 6, 190022. (10.1038/sdata.2019.22)
Calcino, A. D., de Oliveira, A. L., Simakov, O., Schwaha, T., Zieger, E., Wollesen, T., Wanninger, A. 2019 The quagga mussel genome and the evolution of freshwater tolerance. DNA Research. 26, 411-422. (10.1093/dnares/dsz019)
Davison, A., McDowell, Gary S., Holden, Jennifer M., Johnson, Harriet F., Koutsovoulos, Georgios D., Liu, M. M., Hulpiau, P., Van Roy, F., Wade, Christopher M., Banerjee, R., et al. 2016 Formin is associated with left-right asymmetry in the pond snail and the frog. Current Biology. 26, 654-660. (10.1016/j.cub.2015.12.071)
Du, X., Fan, G., Jiao, Y., Zhang, H., Guo, X., Huang, R., Zheng, Z., Bian, C., Deng, Y., Wang, Q., et al. 2017 The pearl oyster Pinctada fucata martensii genome and multi-omic analyses provide insights into biomineralization. GigaScience. 6, 1-12. (10.1093/gigascience/gix059)
Gómez-Chiarri, M., Warren, W. C., Guo, X., Proestou, D. 2015 Developing tools for the study of molluscan immunity: The sequencing of the genome of the eastern oyster, Crassostrea virginica. Fish & Shellfish Immunology. 46, 2-4. (https://doi.org/10.1016/j.fsi.2015.05.004)
Guo, Y., Zhang, Y., Liu, Q., Huang, Y., Mao, G., Yue, Z., Abe, E. M., Li, J., Wu, Z., Li, S., et al. 2019 A chromosomal-level genome assembly for the giant African snail Achatina fulica. GigaScience. 8, (10.1093/gigascience/giz124)
Ip, J. C.-H., Xu, T., Sun, J., Li, R., Chen, C., Lan, Y., Han, Z., Zhang, H., Wei, J., Wang, H., et al. 2020 Host-Endosymbiont Genome Integration in a Deep-Sea Chemosymbiotic Clam. Mol. Biol. Evol., (10.1093/molbev/msaa241)
Kijas, J., Hamilton, M., Botwright, N., King, H., McPherson, L., Krsinich, A., McWilliam, S. 2019 Genome Sequencing of Blacklip and Greenlip Abalone for Development and Validation of a SNP Based Genotyping Tool. Frontiers in Genetics. 9, (10.3389/fgene.2018.00687)
Li, C., Liu, X., Liu, B., Ma, B., Liu, F., Liu, G., Shi, Q., Wang, C. 2018 Draft genome of the Peruvian scallop Argopecten purpuratus. GigaScience. 7, (10.1093/gigascience/giy031)
Liu, C., Zhang, Y., Ren, Y., Wang, H., Li, S., Jiang, F., Yin, L., Qiao, X., Zhang, G., Qian, W., et al. 2018 The genome of the golden apple snail Pomacea canaliculata provides insight into stress tolerance and invasive adaptation. GigaScience. 7, giy101. (10.1093/gigascience/giy101)
Li, R., Zhang, W., Lu, J., Zhang, Z., Mu, C., Song, W., Migaud, H., Wang, C., Bekaert, M. 2020 The Whole-Genome Sequencing and Hybrid Assembly of Mytilus coruscus. Frontiers in Genetics. 11, (10.3389/fgene.2020.00440)
Li, Y., Sun, X., Hu, X., Xun, X., Zhang, J., Guo, X., Jiao, W., Zhang, L., Liu, W., Wang, J., et al. 2017 Scallop genome reveals molecular adaptations to semi-sessile life and neurotoxins. Nature Communications. 8, 1721. (10.1038/s41467-017-01927-0)
Li, Y., Tassia, M. G., Waits, D. S., Bogantes, V. E., David, K. T., Halanych, K. M. 2019 Genomic adaptations to chemosymbiosis in the deep-sea seep-dwelling tubeworm Lamellibrachia luymesi. BMC Biology. 17, 91. (10.1186/s12915-019-0713-x)
Luo, Y.-J., Kanda, M., Koyanagi, R., Hisata, K., Akiyama, T., Sakamoto, H., Sakamoto, T., Satoh, N. 2018 Nemertean and phoronid genomes reveal lophotrochozoan evolution and the origin of bilaterian heads. Nat. Ecol. Evol. 2, 141–151. (10.1038/s41559-017-0389-y)
Kenny, N. J., McCarthy, S. A., Dudchenko, O., James, K., Betteridge, E., Corton, C., Dolucan, J., Mead, D., Oliver, K., Omer, A. D., et al. 2020 The gene-rich genome of the scallop Pecten maximus. GigaScience. 9, (10.1093/gigascience/giaa037)
Masonbrink, R. E., Purcell, C. M., Boles, S. E., Whitehead, A., Hyde, J. R., Seetharam, A. S., Severin, A. J. 2019 An Annotated Genome for Haliotis rufescens (Red Abalone) and Resequenced Green, Pink, Pinto, Black, and White Abalone Species. Genome Biology and Evolution. 11, 431-438. (10.1093/gbe/evz006)
Modica, M. V., Reinoso Sánchez, J., Pasquadibisceglie, A., Oliverio, M., Mariottini, P., Cervelli, M. 2018 Anti-haemostatic compounds from the vampire snail Cumia reticulata: Molecular cloning and in-silico structure-function analysis. Computational Biology and Chemistry. 75, 168-177. (https://doi.org/10.1016/j.compbiolchem.2018.05.014)
Murgarella, M., Puiu, D., Novoa, B., Figueras, A., Posada, D., Canchaya, C. 2016 A First Insight into the Genome of the Filter-Feeder Mussel Mytilus galloprovincialis. PLoS ONE. 11, e0151561. (10.1371/journal.pone.0151561)
Nam, B.-H., Kwak, W., Kim, Y.-O., Kim, D.-G., Kong, H. J., Kim, W.-J., Kang, J.-H., Park, J. Y., An, C. M., Moon, J.-Y., et al. 2017 Genome sequence of pacific abalone (Haliotis discus hannai): the first draft genome in family Haliotidae. GigaScience. 6, gix014. (10.1093/gigascience/gix014)
Peñarrubia, L., Sanz, N., Pla, C., Vidal, O., Viñas, J. 2015 Using Massive Parallel Sequencing for the Development, Validation, and Application of Population Genetics Markers in the Invasive Bivalve Zebra Mussel (Dreissena polymorpha). PLOS ONE. 10, e0120732. (10.1371/journal.pone.0120732)
Powell, D., Subramanian, S., Suwansa-ard, S., Zhao, M., O’Connor, W., Raftos, D., Elizur, A. 2018 The genome of the oyster Saccostrea offers insight into the environmental resilience of bivalves. DNA Research. dsy032-dsy032. (10.1093/dnares/dsy032)
Renaut, S., Guerra, D., Hoeh, W. R., Stewart, D. T., Bogan, A. E., Ghiselli, F., Milani, L., Passamonti, M., Breton, S. 2018 Genome Survey of the Freshwater Mussel Venustaconcha ellipsiformis (Bivalvia: Unionida) Using a Hybrid De Novo Assembly Approach. Genome Biology and Evolution. 10, 1637-1646. (10.1093/gbe/evy117)
Schell, T., Feldmeyer, B., Schmidt, H., Greshake, B., Tills, O., Truebano, M., Rundle, S. D., Paule, J., Ebersberger, I., Pfenninger, M. 2017 An annotated draft genome for Radix auricularia (Gastropoda, Mollusca). Genome Biology and Evolution. 9, 585–592. (doi: 10.1093/gbe/evx032)
Simakov, O., Marletaz, F., Cho, S.-J., Edsinger-Gonzales, E., Havlak, P., Hellsten, U., Kuo, D.-H., Larsson, T., Lv, J., Arendt, D., et al. 2013 Insights into bilaterian evolution from three spiralian genomes. Nature. 493, 526-531.
Sun, J., Chen, C., Miyamoto, N., Li, R., Sigwart, J. D., Xu, T., Sun, Y., Wong, W. C., Ip, J. C. H., Zhang, W., et al. 2020 The Scaly-foot Snail genome and implications for the origins of biomineralised armour. Nature Communications. 11, 1657. (10.1038/s41467-020-15522-3)
Sun, J., Mu, H., Ip, J. C. H., Li, R., Xu, T., Accorsi, A., Sánchez Alvarado, A., Ross, E., Lan, Y., Sun, Y., et al. 2019 Signatures of Divergence, Invasiveness, and Terrestrialization Revealed by Four Apple Snail Genomes. Mol. Biol. Evol., (10.1093/molbev/msz084)
Sun, J., Zhang, Y., Xu, T., Zhang, Y., Mu, H., Zhang, Y., Lan, Y., Fields, C. J., Hui, J. H. L., Zhang, W., et al. 2017 Adaptation to deep-sea chemosynthetic environments as revealed by mussel genomes. Nat. Ecol. Evol. 1, 0121. (10.1038/s41559-017-0121)
Takeuchi, T., Kawashima, T., Koyanagi, R., Gyoja, F., Tanaka, M., Ikuta, T., Shoguchi, E., Fujiwara, M., Shinzato, C., Hisata, K., et al. 2012 Draft Genome of the Pearl Oyster Pinctada fucata: A Platform for Understanding Bivalve Biology. DNA Research. 19, 117-130. (10.1093/dnares/dss005)
Thai, B. T., Lee, Y. P., Gan, H. M., Austin, C. M., Croft, L. J., Trieu, T. A., Tan, M. H. 2019 Whole Genome Assembly of the Snout Otter Clam, Lutraria rhynchaena, Using Nanopore and Illumina Data, Benchmarked Against Bivalve Genome Assemblies. Frontiers in Genetics. 10, (10.3389/fgene.2019.01158)
Wang, S., Zhang, J., Jiao, W., Li, J., Xun, X., Sun, Y., Guo, X., Huan, P., Dong, B., Zhang, L., et al. 2017 Scallop genome provides insights into evolution of bilaterian karyotype and development. Nat. Ecol. Evol. 1, 0120. (10.1038/s41559-017-0120)
Wei, M., Ge, H., Shao, C., Yan, X., Nie, H., Duan, H., Liao, X., Zhang, M., Chen, Y., Zhang, D., et al. 2020 Chromosome-Level Clam Genome Helps Elucidate the Molecular Basis of Adaptation to a Buried Lifestyle. iScience. 23, 101148. (https://doi.org/10.1016/j.isci.2020.101148)
Yan, X., Nie, H., Huo, Z., Ding, J., Li, Z., Yan, L., Jiang, L., Mu, Z., Wang, H., Meng, X., et al. 2019 Clam Genome Sequence Clarifies the Molecular Basis of Its Benthic Adaptation and Extraordinary Shell Color Diversity. iScience. 19, 1225-1237. (https://doi.org/10.1016/j.isci.2019.08.049)
Zarrella, I., Herten, K., Maes, G. E., Tai, S., Yang, M., Seuntjens, E., Ritschard, E. A., Zach, M., Styfhals, R., Sanges, R., et al. 2019 The survey and reference assisted assembly of the Octopus vulgaris genome. Scientific Data. 6, 13. (10.1038/s41597-019-0017-6)
Zhang, G., Fang, X., Guo, X., Li, L., Luo, R., Xu, F., Yang, P., Zhang, L., Wang, X., Qi, H., et al. 2012 The oyster genome reveals stress adaptation and complexity of shell formation. Nature. 490, 49-54.

### Sheet:  Table S2
Supplementary Table S2. Detailed assembly results for the Scaly-foot Snail (Chrysomallon squamiferum) genome, with the best performance from each assembler being highlighted in yellow. Corr, corrected reads, trim, corrected and trimmed reads. NG50 represents the N50 value after normalization using the predicted genome size.
Assembler	Input Reads	settings	N50/NG50* (assuming genome size =356.6Mb)	No. of Scaffolds	Max	No. of Scaf. Over 1Mb	Total_length	BUSCO4 (metazoan, ODB10)	cpu hours
minimap2 (v 2.17-r974-dirty) + miniasm (v 0.3-r179)	Clean ONT (Guppy v3.6.1, HAC), 5Kb cutoff (104X)	default	884.0Kb/1.05Mb	2375	5.93Mb	105	420.4Mb	C:1.3%[S:1.3%,D:0.0%],F:0.8%,M:97.9%,n:954	600
minimap2 (v 2.17-r974-dirty) + miniasm (v 0.3-r179)	Clean ONT (Guppy v3.6.1, HAC), 8Kb cutoff (60X)	default	941.9Kb/1.07Mb	2286	5.93Mb	108	417.7Mb	C:1.5%[S:1.5%,D:0.0%],F:0.7%,M:97.8%,n:954	560
minimap2 (v 2.17-r974-dirty) + miniasm (v 0.3-r179)	Clean ONT (Guppy v3.6.1, HAC), 10Kb cutoff (41X)	default	932.7Kb/1.09Mb	2311	4.56Mb	109	418.1Mb	C:1.5%[S:1.5%,D:0.0%],F:0.6%,M:97.9%,n:954	280
flye v2.7.1-b1590	Clean ONT (Guppy v3.6.1, HAC), 3Kb cutoff (137X)	--nano-raw -i 1	1.70Mb/2.50Mb	3662	9.34Mb	120	442.7Mb	C:96.0%[S:95.3%,D:0.7%],F:2.0%,M:2.0%,n:954	800
flye v2.7.1-b1590	Clean ONT (Guppy v3.6.1, HAC), 5Kb cutoff (104X)	--nano-raw -i 1	1.65Mb/2.27Mb	3302	8.60Mb	125	457.1Mb	C:95.8%[S:95.2%,D:0.6%],F:1.9%,M:2.3%,n:954	720
flye v2.7.1-b1590	Clean ONT (Guppy v3.6.1, HAC), 8Kb cutoff (60X)	--nano-raw -i 1	1.65Mb/2.55Mb	3694	8.60Mb	116	459.7Mb	C:95.6%[S:94.7%,D:0.9%],F:2.1%,M:2.3%,n:954	512
flye v2.7.1-b1590	Clean ONT (Guppy v3.6.1, HAC), 10Kb cutoff (41X)	--nano-raw -i 1	1.64Mb/2.56Mb	3505	9.40Mb	110	457.7Mb	C:95.3%[S:94.7%,D:0.6%],F:2.5%,M:2.2%,n:954	290
flye v2.7.1-b1590	Clean ONT (Guppy v3.6.1, HAC), canu corr (81X)	--nano-corr -i 1	1.48Mb/2.29Mb	3147	7.73Mb	113	468.7Mb	C:95.3%[S:94.0%,D:1.3%],F:2.2%,M:2.5%,n:954	16030
flye v2.7.1-b1590	Clean ONT (Guppy v3.6.1, HAC), canu corr & trim (76X)	--nano-corr -i 1	1.50Mb/2.30Mb	3351	9.33Mb	114	469.3Mb	C:94.7%[S:93.7%,D:1.0%],F:2.7%,M:2.6%,n:954	17500
flye v2.7.1-b1590	Clean ONT (Guppy v3.6.1, HAC), NECAT corr (top 30X)	--nano-corr -i 1	1.59Mb/2.37Mb	2784	8.39Mb	109	459.0Mb	C:95.1%[S:94.3%,D:0.8%],F:2.7%,M:2.2%,n:954	655
flye v2.7.1-b1590	Clean ONT (Guppy v3.6.1, HAC), NECAT corr (top 40X)	--nano-corr -i 1	1.47Mb/2.50Mb	3435	9.80Mb	104	477.5Mb	C:95.9%[S:95.1%,D:0.8%],F:2.4%,M:1.7%,n:954	900
flye v2.7.1-b1590	Clean ONT (Guppy v3.6.1, HAC), NECAT corr & trim (top 40X)	--nano-corr -i 1	1.46Mb/2.53Mb	3346	9.42Mb	113	478.1Mb	C:95.9%[S:95.2%,D:0.7%],F:2.4%,M:1.7%,n:954	1375
flye v2.7.1-b1590	Clean ONT (Guppy v3.6.1, HAC), NECAT corr (top 50X)	--nano-corr -i 1	1.45Mb/2.40Mb	3437	9.84Mb	107	477.8Mb	C:96.0%[S:95.0%,D:1.0%],F:2.2%,M:1.8%,n:954	990
flye v2.7.1-b1590	Clean ONT (Guppy v3.6.1, HAC), NECAT corr & trim (top 49X)	--nano-corr -i 1	1.36Mb/2.32Mb	3597	8.37Mb	116	482.3Mb	C:96.3%[S:95.1%,D:1.2%],F:2.2%,M:1.5%,n:954	1380
wtdbg2 v2.5	Clean ONT (Guppy v3.6.1, HAC), 5Kb cutoff (104X)	-x preset2	1.43Mb/1.40Mb	1921	9.17Mb	90	353.0Mb	C:85.2%[S:85.2%,D:0.0%],F:7.8%,M:7.0%,n:954	304
wtdbg2 v2.5	Clean ONT (Guppy v3.6.1, HAC), 8Kb cutoff (60X)	-x preset2	1.45Mb/1.44Mb	1922	6.25Mb	94	353.2Mb	C:86.3%[S:86.2%,D:0.1%],F:5.8%,M:7.9%,n:954	280
wtdbg2 v2.5	Clean ONT (Guppy v3.6.1, HAC), 10Kb cutoff (41X)	-x preset2	1.46Mb/1.45Mb	1840	6.57Mb	104	353.4Mb	C:82.5%[S:82.2%,D:0.3%],F:8.3%,M:9.2%,n:954	271
wtdbg2 v2.5	Clean ONT (Guppy v3.6.1, HAC), canu corr (81X)	-x preset4 -L 5000	1.87Mb/1.91Mb	2113	9.22Mb	103	370.6Mb	C:91.3%[S:91.1%,D:0.2%],F:3.6%,M:5.1%,n:954	15600
wtdbg2 v2.5	Clean ONT (Guppy v3.6.1, HAC), canu corr & trim (76X)	-x preset4 -L 5000	1.94Mb/2.03Mb	2109	9.86Mb	98	367.3Mb	C:90.1%[S:89.8%,D:0.3%],F:3.9%,M:6.0%,n:954	17160
wtdbg2 v2.5	Clean ONT (Guppy v3.6.1, HAC), NECAT corr (top 30X)	-x preset4 -L 5000	2.04Mb/2.32Mb	1736	7.84Mb	105	376.4Mb	C:94.1%[S:93.8%,D:0.3%],F:2.5%,M:3.4%,n:954	430
wtdbg2 v2.5	Clean ONT (Guppy v3.6.1, HAC), NECAT corr (top 40X)	-x preset4 -L 5000	2.08Mb/2.38Mb	2091	8.61Mb	106	377.0Mb	C:93.5%[S:93.0%,D:0.5%],F:2.4%,M:4.1%,n:954	613
wtdbg2 v2.5	Clean ONT (Guppy v3.6.1, HAC), NECAT corr & trim (top 40X)	-x preset4 -L 5000	2.41Mb/2.44Mb	2021	8.57Mb	104	378.8Mb	C:93.8%[S:93.3%,D:0.5%],F:2.5%,M:3.7%,n:954	1045
wtdbg2 v2.5	Clean ONT (Guppy v3.6.1, HAC), NECAT corr (top 50X)	-x preset4 -L 5000	2.04Mb/2.18Mb	2096	10.58Mb	111	377.8Mb	C:95.4%[S:94.9%,D:0.5%],F:2.0%,M:2.6%,n:954	626
wtdbg2 v2.5	Clean ONT (Guppy v3.6.1, HAC), NECAT corr & trim (top 49X)	-x preset4 -L 5000	1.98Mb/2.21Mb	2075	10.64Mb	111	379.1Mb	C:95.0%[S:94.5%,D:0.5%],F:2.2%,M:2.8%,n:954	1046
canu v 2.0	Clean ONT (Guppy v3.6.1, HAC)	corOutCoverage=200 corMhapSensitivity=normal correctedErrorRate=0.105 minReadLength=5000	429.0Kb/1.07Mb	6398	4.57Mb	103	605.2Mb	C:94.2%[S:86.9%,D:7.3%],F:2.3%,M:3.5%,n:954	47000
MaSuRCA v3.3.0	Illumina PE150 500bp insert, Clean ONT (Guppy v3.6.1, HAC)	LHE_COVERAGE=25	394.4Kb/767.3Kb	4815	3.50Mb	85	526.5Mb	C:97.6%[S:94.0%,D:3.6%],F:0.8%,M:1.6%,n:954	~8640
MaSuRCA v3.3.0	Illumina PE150 500bp insert, Clean ONT (Guppy v3.6.1, HAC)	LHE_COVERAGE=35	471.1Kb/988.9Kb	4609	6.18Mb	92	539.7Mb	C:97.6%[S:92.8%,D:4.8%],F:0.5%,M:1.9%,n:954	~9600
MaSuRCA v3.3.0	Illumina PE150 500bp insert, Clean ONT (Guppy v3.6.1, HAC), canu corr & trim	LHE_COVERAGE=35	529.6Kb/933.9Kb	4646	6.22Mb	100	505.5Mb	C:97.3%[S:93.8%,D:3.5%],F:0.9%,M:1.8%,n:954
MaSuRCA v3.3.0	Illumina PE150 500bp insert, Clean ONT (Guppy v3.6.1, HAC), NECAT corr & trim	LHE_COVERAGE=35	484.4Kb/970.5Kb	5000	4.59Mb	102	513.3Mb	C:96.6%[S:94.4%,D:2.2%],F:0.8%,M:2.6%,n:954	~9800
MaSuRCA v3.4.1	Illumina PE150 500bp insert, Clean ONT (Guppy v3.6.1, HAC)	LHE_COVERAGE=35, FLYE_ASSEMBLY=1	1.05Mb/1.70Mb	3293	5.57Mb	118	475.4Mb	C:97.6%[S:95.9%,D:1.7%],F:0.8%,M:1.6%,n:954	5328
MaSuRCA v3.4.1	Illumina PE150 500bp insert, Clean ONT (Guppy v3.6.1, HAC), canu corr & trim	LHE_COVERAGE=35, FLYE_ASSEMBLY=1	680.8Kb/924.8Kb	3115	3.88Mb	100	455.6Mb	C:97.5%[S:96.1%,D:1.4%],F:0.9%,M:1.6%,n:954
MaSuRCA v3.4.1	Illumina PE150 500bp insert, Clean ONT (Guppy v3.6.1, HAC), NECAT corr & trim	LHE_COVERAGE=35, FLYE_ASSEMBLY=1	455.4Kb/651.8Kb	3571	3.0Mb	71	458.1Mb	C:97.2%[S:95.8%,D:1.4%],F:1.3%,M:1.5%,n:954
MaSuRCA v3.4.1	Illumina PE150 500bp insert, Clean ONT (Guppy v3.6.1, HAC), NECAT corr & trim	LHE_COVERAGE=35, FLYE_ASSEMBLY=0	329.1Kb/1.06Mb	10398	4.83Mb	116	652.0Mb	C:96.9%[S:91.1%,D:5.8%],F:0.9%,M:2.2%,n:954
NECAT	Clean ONT (Guppy v3.6.1, HAC), top30X	PREP_OUTPUT_COVERAGE=40, CNS_OUTPUT_COVERAGE=30	1.16Mb/1.68Mb	1846	6.63Mb	118	452.7Mb	C:93.3%[S:92.0%,D:1.3%],F:3.0%,M:3.7%,n:954	900
NECAT	Clean ONT (Guppy v3.6.1, HAC), top50X	PREP_OUTPUT_COVERAGE=70, CNS_OUTPUT_COVERAGE=50	1.80Mb/2.59Mb	1726	12.72Mb	113	464.1Mb	C:95.8%[S:95.0%,D:0.8%],F:2.4%,M:1.8%,n:954	1140
shasta v0.4.0	Clean ONT (Guppy v3.6.1, HAC), 10Kb cutoff (41X)	default	895.7Kb/1.06Mb	5450	4.67Mb	106	395.5Mb	C:86.7%[S:86.4%,D:0.3%],F:7.2%,M:6.1%,n:954	30
shasta v0.4.0	Clean ONT (Guppy v3.6.1, HAC), 10Kb cutoff (41X)	--memoryBacking 2M --memoryMode filesystem	895.3Kb/1.06Mb	5551	4.66Mb	106	395.7Mb	C:87.6%[S:87.3%,D:0.3%],F:5.8%,M:6.6%,n:954	30
Raven v1.1.10	Clean ONT (Guppy v3.6.1, HAC), 5Kb cutoff (104X)	-p 1	1.10Mb/1.31Mb	993	9.38Mb	107	389.1Mb	C:92.6%[S:92.0%,D:0.6%],F:4.2%,M:3.2%,n:954	120
Raven v1.1.10	Clean ONT (Guppy v3.6.1, HAC), 8Kb cutoff (60X)	-p 1	1.28Mb/1.38Mb	882	5.07Mb	122	389.9Mb	C:91.7%[S:91.1%,D:0.6%],F:4.4%,M:3.9%,n:954	98
Raven v1.1.10	Clean ONT (Guppy v3.6.1, HAC), 10Kb cutoff (41X)	-p 1	1.15Mb/1.31Mb	857	7.21Mb	105	382.2Mb	C:88.9%[S:88.3%,D:0.6%],F:3.6%,M:7.5%,n:954	90
Raven v1.1.10	Clean ONT (Guppy v3.6.1, HAC), canu corr (81X)	-p 1	791.8Kb/813.7Kb	1111	3.29Mb	87	370.1Mb	C:93.9%[S:93.3%,D:0.6%],F:3.0%,M:3.1%,n:954	-
NextDenovo v2.3.0	Clean ONT (Guppy v3.6.1, HAC), 5Kb cutoff (104X)	seed_cutoff = 9599	3.10Mb/3.54Mb	461	10.9Mb	108	394.8Mb	C:93.6%[S:93.1%,D:0.5%],F:2.7%,M:3.7%,n:954	912

### Sheet: Table S3
Supplementary Table S3. Detailed Assembly results for the Scaly-foot Snail (Chrysomallon squamiferum) genome from the nine assemblers and QuickMerger. The best performance being highlighted in yellow. The input of QuickMerger is the Flye assembly (the best BUSCO score) and MaSuRCA assembly (hybrid assembly). NG50 represents the N50 value after normalization using the predicted genome size.
Assembler	Input Reads	settings	N50/NG50* (assuming genome size =356.6Mb)	No. of Scaffolds	Max	No. of Scaf. Over 1Mb	Total_length	BUSCO4 (metazoan, ODB10)
flye v2.7.1-b1590	Clean ONT (Guppy v3.6.1, HAC), 10Kb cutoff (41X)	--nano-raw -i 1	1.64Mb/2.56Mb	3505	9.40Mb	110	457.7Mb	C:95.3%[S:94.7%,D:0.6%],F:2.5%,M:2.2%,n:954
	Clean ONT (Guppy v3.6.1, HAC), 10Kb cutoff (41X)	flye polishing Round2	1.64Mb/2.55Mb	3501	9.39Mb	110	457.6Mb	C:96.0%[S:95.3%,D:0.7%],F:2.0%,M:2.0%,n:954
		flye polishing Round3	1.64Mb/2.55Mb	3496	9.39Mb	110	457.4Mb	C:96.2%[S:95.6%,D:0.6%],F:1.8%,M:2.0%,n:954
		flye polishing Round3, Purge_duplicate	2.16Mb/2.55Mb	1600	9.39Mb	110	409.8Mb	C:96.3%[S:95.7%,D:0.6%],F:1.7%,M:2.0%,n:954
		flye polishing Round3, Purge_duplicate, Pilon Round 2	2.16Mb/2.55Mb	1600	9.40Mb	111	408.5Mb	C:97.8%[S:97.2%,D:0.6%],F:0.7%,M:1.5%,n:954
wtdbg2 v2.5	Clean ONT (Guppy v3.6.1, HAC), NECAT corr (top 40X)	-x preset4 -L 5000	2.08Mb/2.38Mb	2091	8.61Mb	106	377.0Mb	C:93.5%[S:93.0%,D:0.5%],F:2.4%,M:4.1%,n:954
	Clean ONT (Guppy v3.6.1, HAC), NECAT corr (top 40X)	flye polishing Round 2	2.07Mb/2.38Mb	2090	8.59Mb	106	376.4Mb	C:94.0%[S:93.5%,D:0.5%],F:2.1%,M:3.9%,n:954
		flye polishing Round 3	2.07Mb/2.37Mb	2090	8.59Mb	106	376.2Mb	C:93.9%[S:93.4%,D:0.5%],F:2.2%,M:3.9%,n:954
		flye polishing Round3, Purge_duplicate	2.37Mb/2.37Mb	1038	8.59Mb	106	359.0Mb	C:93.9%[S:93.4%,D:0.5%],F:2.2%,M:3.9%,n:954
		flye polishing Round3, Purge_duplicate, Pilon Round 2	2.37Mb/2.38Mb	1038	8.60Mb	106	358.8Mb	C:95.4%[S:95.0%,D:0.4%],F:1.2%,M:3.4%,n:954
wtdbg2 v2.5	Clean ONT (Guppy v3.6.1, HAC), NECAT corr & trim (top 40X)	-x preset4 -L 5000	2.41Mb/2.44Mb	2021	8.57Mb	104	378.8Mb	C:93.8%[S:93.3%,D:0.5%],F:2.5%,M:3.7%,n:954
		flye polishing Round 3	2.39Mb/2.44Mb	2019	8.55Mb	104	378.0Mb	C:94.2%[S:93.7%,D:0.5%],F:1.9%,M:3.9%,n:954
		flye polishing Round3, Round 2	2.39Mb/2.43Mb	2019	8.55Mb	104	377.3Mb	C:95.6%[S:95.2%,D:0.4%],F:1.2%,M:3.2%,n:954
NextDenovo v2.3.0	Clean ONT (Guppy v3.6.1, HAC), 5Kb cutoff (104X)	seed_cutoff = 9599	3.10Mb/3.54Mb	461	10.9Mb	108	394.8Mb	C:93.6%[S:93.1%,D:0.5%],F:2.7%,M:3.7%,n:954
		flye polishing Round3	3.07Mb/3.32Mb	461	10.8Mb	107	391.1Mb	C:95.5%[S:94.7%,D:0.8%],F:1.6%,M:2.9%,n:954
		flye polishing Round3, Purge_duplicate	3.22Mb/3.32Mb	348	10.8Mb	107	379.4Mb	C:95.5%[S:94.9%,D:0.6%],F:1.6%,M:2.9%,n:954
		flye polishing Round3, Purge_duplicate, Round 2	3.22Mb/3.32Mb	348	10.8Mb	107	378.6Mb	C:96.7%[S:96.3%,D:0.4%],F:0.9%,M:2.4%,n:954
NECAT	Clean ONT (Guppy v3.6.1, HAC), top50X	PREP_OUTPUT_COVERAGE=70, CNS_OUTPUT_COVERAGE=50	1.80Mb/2.59Mb	1726	12.72Mb	113	464.1Mb	C:95.8%[S:95.0%,D:0.8%],F:2.4%,M:1.8%,n:954
		flye polishing Round3	1.79Mb/2.50Mb	1704	12.63Mb	112	461.0Mb	C:95.3%[S:94.1%,D:1.2%],F:2.1%,M:2.6%,n:954
		flye polishing Round3, Purge_duplicate	2.08Mb/2.50Mb	847	12.63Mb	112	414.1Mb	C:95.6%[S:95.0%,D:0.6%],F:1.8%,M:2.6%,n:954
		flye polishing Round3, Purge_duplicate 2nd Round	2.20Mb/2.50Mb	635	12.63Mb	112	396.5Mb	C:95.7%[S:95.1%,D:0.6%],F:1.8%,M:2.5%,n:954
		flye polishing Round3, Purge_duplicate 2nd Round, Pilon Round 2	2.20Mb/2.50Mb	635	12.62Mb	112	395.2Mb	C:97.6%[S:97.2%,D:0.4%],F:0.7%,M:1.7%,n:954
canu	Clean ONT (Guppy v3.6.1, HAC)	corOutCoverage=200 corMhapSensitivity=normal correctedErrorRate=0.105 minReadLength=5000	429.0Kb/1.07Mb	6398	4.57Mb	103	605.2Mb	C:94.2%[S:86.9%,D:7.3%],F:2.3%,M:3.5%,n:954
		flye polishing Round3	432.8Kb/1.11Mb	6391	4.62Mb	103	609.1Mb	C:96.2%[S:84.7%,D:11.5%],F:1.6%,M:2.2%,n:954
		flye polishing Round3, purge duplicate	917.2Kb/1.09Mb	1467	4.62Mb	102	414.1Mb	C:95.9%[S:94.2%,D:1.7%],F:1.8%,M:2.3%,n:954
		flye polishing Round3, purge duplicate 2nd round	927.4Kb/1.09Mb	1312	4.62Mb	102	404.5Mb	C:95.9%[S:94.4%,D:1.5%],F:1.7%,M:2.4%,n:954
		flye polishing Round3, purge duplicate 2nd round, Pilon Round 2	929.6Kb/1.08Mb	1312	4.62Mb	101	403.8Mb	C:97.5%[S:95.9%,D:1.6%],F:0.8%,M:1.7%,n:954
Raven v1.1.10	Clean ONT (Guppy v3.6.1, HAC), 8Kb cutoff (60X)	-p 1	1.28Mb/1.38Mb	882	5.07Mb	122	389.9Mb	C:91.7%[S:91.1%,D:0.6%],F:4.4%,M:3.9%,n:954
		Racon polishing Round3	1.29Mb/1.38Mb	882	5.07Mb	122	390.1Mb	C:95.5%[S:95.1%,D:0.4%],F:2.0%,M:2.5%,n:954
		Racon polishing Round3, Pilon Round 2	1.29Mb/1.38Mb	882	5.07Mb	122	389.4Mb	C:97.3%[S:96.9%,D:0.4%],F:1.0%,M:1.7%,n:954
MaSuRCA v3.4.1	Illumina PE150 500bp insert, Clean ONT (Guppy v3.6.1, HAC)	LHE_COVERAGE=35, FLYE_ASSEMBLY=1	1.05Mb/1.70Mb	3293	5.57Mb	118	475.4Mb	C:97.6%[S:95.9%,D:1.7%],F:0.8%,M:1.6%,n:954
		Purge duplicate	1.50Mb/1.70Mb	1094	5.57Mb	117	385.4Mb	C:97.6%[S:97.0%,D:0.6%],F:0.8%,M:1.6%,n:954
		Purge duplicate Pilon Round 2	1.55Mb/1.70Mb	1094	5.56Mb	117	384.5Mb	C:97.5%[S:96.9%,D:0.6%],F:0.9%,M:1.6%,n:954
shasta v0.4.0	Clean ONT (Guppy v3.6.1, HAC), 10Kb cutoff (41X)	--memoryBacking 2M --memoryMode filesystem	895.3Kb/1.06Mb	5551	4.66Mb	106	395.7Mb	C:87.6%[S:87.3%,D:0.3%],F:5.8%,M:6.6%,n:954
		flye polishing Round3	886.1Kb/1.03Mb	4341	4.60Mb	104	390.9Mb	C:95.8%[S:95.3%,D:0.5%],F:2.2%,M:2.0%,n:954
		flye polishing Round3, Pilon Round 2	886.8Kb/1.02Mb	4341	4.59Mb	104	390.3Mb	C:97.6%[S:97.2%,D:0.4%],F:0.9%,M:1.5%,n:954
minimap2 (v 2.17-r974-dirty) + miniasm (v 0.3-r179)	Clean ONT (Albacore), 10Kb cutoff (52X)	default	1003.3Kb/1.28Mb	2662	5.58Mb	115	435.2Mb	C:0.0%[S:0.0%,D:0.0%],F:0.0%,M:100.0%,n:954
		flye polishing Round5	1018.9Kb/1.36Mb	2659	5.69Mb	118	443.4Mb	C:96.2%[S:95.3%,D:0.9%],F:1.6%,M:2.2%,n:954
		flye polishing Round5, purge duplicate	1.13Mb/1.36Mb	1376	5.69Mb	118	401.2Mb	C:95.9%[S:95.2%,D:0.7%],F:1.8%,M:2.3%,n:954
		flye polishing Round5, purge duplicate, Pilon Round2	1.14Mb/1.32Mb	1376	5.69Mb	117	400.3Mb	C:97.8%[S:97.1%,D:0.7%],F:0.6%,M:1.6%,n:954
QuickMerger	Flye 10Kb ONT, three round polishing, Purge_dup Pilon 2 + MaSuRCA purge_dup, Pilon2	-hco 5.0 -c 1.5 -l 2164900 -ml 10000	3.39Mb/4.00Mb	955	9.97Mb	85	384.3Mb	C:97.1%[S:96.4%,D:0.7%],F:0.8%,M:2.1%,n:954

### Sheet: Table S4
Supplementary Table S4. Detailed assembly results for the Hard-shelled Mussel (Mytilus coruscus) genome, with the best performance from each assembler being highlighted in yellow. Corr, corrected reads, trim, corrected and trimmed reads. NG50 represents the N50 value after normalization using the predicted genome size.
Assembler	Input Reads	settings	N50/NG50* (assuming genome size =1593Mb)	No. of Scaffolds	Max	No. of Scaf. Over 1Mb	Total_length	BUSCO (metazoan, ODB10)	cpu hour
shasta v0.4.0	Raw ONT, 15Kb cutoff (65X)	default	218.9Kb/317.6Kb	22499	4.03Mb	77	2.14Gb	C:69.1%[S:65.1%,D:4.0%],F:10.7%,M:20.2%,n:954	98
wtdbg2 v2.5	Raw ONT, 15Kb cutoff (65X)	-x preset3 -L 15000	721.7Kb/1.01Mb	16590	5.96Mb	448	2.02Gb	C:56.1%[S:55.6%,D:0.5%],F:11.4%,M:32.5%,n:954	820
wtdbg2 v2.5	NECAT corr, 15Kb cutoff (50X)	-x preset4	772.9Kb/1.11Mb	16451	9.37Mb	444	2.01Gb	C:82.8%[S:78.9%,D:3.9%],F:4.7%,M:12.5%,n:954	9218
wtdbg2 v2.5	NECAT corr & trim, 15Kb cutoff (50X)	-x preset4	756.3Kb/1.12Mb	15960	9.34Mb	455	1.99Gb	C:83.4%[S:79.9%,D:3.5%],F:5.1%,M:11.5%,n:954	21370
flye v2.7.1-b1590	NECAT corr, 15Kb cutoff (50X)	--nano-corr	250.7Kb/403.8Kb	28333	3.07Mb	116	2.52Gb	-	11428
flye v2.7.1-b1590	Raw ONT, 23Kb cutoff (46X)	--nano-raw	274.8Kb/456.2Kb	27310	2.77Mb	160	2.57Gb	C:87.3%[S:75.1%,D:12.2%],F:5.8%,M:6.9%,n:954	1440
Raven v1.1.10	Raw ONT, 15Kb cutoff (65X)	default	325.2Kb/475.9Kb	10382	1.73Mb	95	2.55Gb	C:87.5%[S:78.0%,D:9.5%],F:3.8%,M:8.7%,n:954	1240
NECAT 20200119_Linux-amd64	Raw ONT, 15Kb cutoff (65X)	PREP_OUTPUT_COVERAGE=70, CNS_OUTPUT_COVERAGE=50	1.24Mb/1.87Mb	5153	6.56Mb	887	2.62Gb	C:86.2%[S:68.9%,D:17.3%],F:4.7%,M:9.1%,n:954	23738
		Flye Polish three times	1.25Mb/1.88Mb	5076	6.57Mb	895	2.63Gb	C:90.3%[S:66.0%,D:24.3%],F:3.1%,M:6.6%,n:954
		Flye Polish three times, purge duplicate	1.46Mb/1.76Mb	2841	6.57Mb	711	1.96Gb	C:89.2%[S:87.6%,D:1.6%],F:3.8%,M:7.0%,n:954
		Flye Polish three times, purge duplicate 2nd round	1.46Mb/1.74Mb	2646	6.57Mb	703	1.92Gb	C:89.4%[S:87.9%,D:1.5%],F:3.8%,M:6.8%,n:954
NextDenovo v2.3.0	Raw ONT	seed_cutoff = 23987, 45X	2.54Mb/3.40Mb	1839	12.50Mb	575	2.07Gb	C:88.6%[S:86.6%,D:2.0%],F:4.1%,M:7.3%,n:954	6700
		Flye Polish three times	2.51Mb/3.37Mb	1839	12.40Mb	573	2.06Gb	C:89.8%[S:86.7%,D:3.1%],F:3.9%,M:6.3%,n:954
		Flye Polish three times, purge duplicate	2.70Mb/3.36Mb	1591	12.40Mb	548	1.93Gb	C:89.9%[S:88.4%,D:1.5%],F:3.6%,M:6.5%,n:954
		Flye Polish three times, purge duplicate, Pilon Round 2	2.70Mb/3.37Mb	1591	12.4Mb	547	1.93Gb	C:95.8%[S:94.1%,D:1.7%],F:1.5%,M:2.7%,n:954
MaSuRCA v3.4.1	Illumina PE150, Clean ONT	LHE_COVERAGE=25, FLYE_ASSEMBLY=0	813.6Kb/1.70Mb	10541	11.02Mb	561	2.67Gb	C:96.0%[S:70.9%,D:25.1%],F:1.5%,M:2.5%,n:954	46100
		purge duplicate	1.17Mb/1.61Mb	4570	11.02Mb	515	1.98Gb	C:95.6%[S:93.4%,D:2.2%],F:1.8%,M:2.6%,n:954
		purge duplicate, POLCA polishing	1.17Mb/1.61Mb	4570	11.02Mb	515	1.98Gb	C:95.8%[S:93.6%,D:2.2%],F:1.7%,M:2.5%,n:954
